# Novel mechanism of inflammatory activation by Ebola virus matrix protein linked to the ebolavirus virulence

**DOI:** 10.1101/2024.10.06.616882

**Authors:** Satoko Yamaoka, Zeineb M’Hamdi, Lin Wang, Vaille A. Swenson, Kristin L. McNally, Shao-Chia Lu, Reema Singh, Stephanie L. Saundh, Brady N. Zell, Sonja M. Best, Michael A. Barry, Angela L. Rasmussen, Hideki Ebihara

## Abstract

Uncontrolled systemic inflammatory responses are a critical pathological feature of fatal Ebola virus (EBOV) infection. While some inflammatory responses may originate from mononuclear phagocytes (MNPs), non-immune cells vastly outnumber MNPs and may be an important source of inflammation. Here, we demonstrated that highly virulent EBOV induced a high and sustained pro-inflammatory response compared to less virulent ebolaviruses in non-MNPs through TLR4-independent NF-κB activation. We identified the EBOV matrix protein VP40 as a potent activator of NF-κB in non-MNPs, whose intrinsic inflammatory activation ability is higher than VP40 proteins from less virulent ebolaviruses. This suggests that VP40 is a novel virulence determinant inducing distinct degrees of pro-inflammatory responses among ebolaviruses. Mechanistically, VP40 activated the NF-κB signaling pathway, primarily via TNFR1 using a ligand-independent mechanism. These findings reveal mechanisms that may drive systemic inflammation and promote EBOV pathogenesis, suggesting potential therapeutic strategies to mitigate immune dysregulation in severe EBOV infections.
