## Supplementary Data 2 for "Novel mechanism of inflammatory activation by Ebola virus matrix protein linked to the ebolavirus virulence"

### Sheet: z-score
Canonical Pathways	EBOV_24h	EBOV_48h
14-3-3-mediated Signaling	N/A	1.512
1D-myo-inositol Hexakisphosphate Biosynthesis II (Mammalian)	N/A	N/A
3-phosphoinositide Biosynthesis	N/A	2.111
3-phosphoinositide Degradation	N/A	1.852
4-1BB Signaling in T Lymphocytes	N/A	1.897
4-aminobutyrate Degradation I	N/A	N/A
4-hydroxyproline Degradation I	N/A	N/A
Abacavir ADME	N/A	1.342
ABRA Signaling Pathway	1	2.887
Actin Cytoskeleton Signaling	N/A	3.429
Actin Nucleation by ARP-WASP Complex	N/A	1.886
Activation of anterior HOX genes in hindbrain during early embryogenesis	N/A	0.577
Activation of gene expression by SREBF (SREBP)	N/A	-2.324
Activation of NMDA receptors and postsynaptic events	N/A	2.524
Acute Myeloid Leukemia Signaling	N/A	1.091
Adenine and Adenosine Salvage I	N/A	N/A
Adenosine Nucleotides Degradation II	N/A	-1.342
Adipogenesis pathway	N/A	1.677
Adrenergic Receptor Signaling Pathway (Enhanced)	N/A	0
Aggrephagy	N/A	0.258
Airway Pathology in Chronic Obstructive Pulmonary Disease	N/A	1.897
Aldosterone Signaling in Epithelial Cells	N/A	0.626
Amino acids regulate mTORC1	N/A	1.342
Androgen Signaling	N/A	1.706
Angiopoietin Signaling	N/A	2.065
Antioxidant Action of Vitamin C	N/A	-0.6
Apelin Cardiomyocyte Signaling Pathway	N/A	-0.365
Apelin Endothelial Signaling Pathway	N/A	0.686
Apoptosis Signaling	N/A	-0.392
April Mediated Signaling	N/A	1.069
Arachidonic acid metabolism	N/A	-0.277
Arginine Degradation VI (Arginase 2 Pathway)	N/A	N/A
Aryl Hydrocarbon Receptor Signaling	N/A	0.378
Assembly and cell surface presentation of NMDA receptors	N/A	0.775
Assembly of collagen fibrils and other multimeric structures	N/A	-0.192
ATF4 activates genes in response to endoplasmic reticulum stress	N/A	-0.816
ATF6 (ATF6-alpha) activates chaperone genes	N/A	N/A
Atherosclerosis Signaling	N/A	0.949
Autism Signaling Pathway	N/A	0.442
Autophagy	N/A	4.093
Axonal Guidance Signaling	N/A	N/A
B Cell Activating Factor Signaling	N/A	1.155
BBSome Signaling Pathway	N/A	2.091
BEX2 Signaling Pathway	N/A	0.816
Breast Cancer Regulation by Stathmin1	N/A	4.096
Butyrophilin (BTN) family interactions	N/A	N/A
Cachexia Signaling Pathway	2	3.928
cAMP-mediated signaling	N/A	2.364
Carboxyterminal post-translational modifications of tubulin	N/A	1.291
Cardiac conduction	N/A	2.694
Cardiac Hypertrophy Signaling (Enhanced)	N/A	3.962
Cardiac β-adrenergic Signaling	N/A	0.6
Cargo concentration in the ER	N/A	1.732
Caveolar-mediated Endocytosis Signaling	N/A	2.138
CD27 Signaling in Lymphocytes	N/A	2.324
CD40 Signaling	N/A	1.043
Cell Cycle Checkpoints	N/A	4.185
Cell Cycle: G2/M DNA Damage Checkpoint Regulation	N/A	-2.324
Cell junction organization	N/A	2.236
Cellular Effects of Sildenafil (Viagra)	N/A	-1.227
Ceramide Degradation	N/A	N/A
Ceramide Signaling	N/A	3.266
CGAS-STING Signaling Pathway	N/A	4.523
Chaperone Mediated Autophagy	N/A	1.265
Cholecystokinin/Gastrin-mediated Signaling	N/A	0.686
Choline Degradation I	N/A	N/A
Chronic Myeloid Leukemia Signaling	N/A	2.65
Cilium Assembly	N/A	-1.576
Circadian Rhythm Signaling	N/A	N/A
Citrulline Biosynthesis	N/A	0
Clathrin-mediated endocytosis	N/A	4.529
CLEAR Signaling Pathway	N/A	0.431
Cohesin Chromatin Regulation Pathway	N/A	-0.863
Collagen biosynthesis and modifying enzymes	N/A	-1.333
Collagen chain trimerization	N/A	-1.043
Collagen degradation	N/A	-0.73
Colorectal Cancer Metastasis Signaling	N/A	2.142
Complement System	N/A	0.905
COPII-mediated vesicle transport	N/A	1.8
Coronavirus Replication Pathway	N/A	-0.471
Corticotropin Releasing Hormone Signaling	N/A	1.897
Creatine metabolism	N/A	0
CREB Signaling in Neurons	N/A	4.127
Crosstalk between Dendritic Cells and Natural Killer Cells	N/A	4.025
CXCR4 Signaling	N/A	0.649
Cyclins and Cell Cycle Regulation	N/A	2.558
D-glucuronate Degradation I	N/A	N/A
D-myo-inositol (1,3,4)-trisphosphate Biosynthesis	N/A	N/A
D-myo-inositol (1,4,5)-trisphosphate Degradation	N/A	1
D-myo-inositol (1,4,5,6)-Tetrakisphosphate Biosynthesis	N/A	1.48
D-myo-inositol (3,4,5,6)-tetrakisphosphate Biosynthesis	N/A	1.48
D-myo-inositol-5-phosphate Metabolism	N/A	1.206
Degradation of the extracellular matrix	N/A	-0.343
Dermatan Sulfate Degradation (Metazoa)	N/A	0
Diphthamide Biosynthesis	N/A	N/A
DNA Damage/Telomere Stress Induced Senescence	N/A	1.528
Docosahexaenoic Acid (DHA) Signaling	N/A	0
Dopamine Degradation	N/A	-2.887
Eicosanoid Signaling	N/A	2.393
EIF2 Signaling	N/A	1.043
Elastic fibre formation	N/A	-2.236
Embryonic Stem Cell Differentiation into Cardiac Lineages	N/A	N/A
Endocannabinoid Developing Neuron Pathway	N/A	0.557
Endoplasmic Reticulum Stress Pathway	N/A	1
Endothelin-1 Signaling	N/A	0
eNOS Signaling	N/A	1
Ephrin B Signaling	N/A	0.728
Ephrin Receptor Signaling	N/A	3.893
ERB2-ERBB3 Signaling	N/A	2.183
ERBB Signaling	N/A	2.043
ERK/MAPK Signaling	N/A	2.263
ERK5 Signaling	N/A	3.13
ESR-mediated signaling	N/A	2.263
Estrogen Receptor Signaling	N/A	2.495
Estrogen-Dependent Breast Cancer Signaling	N/A	2.324
Estrogen-mediated S-phase Entry	N/A	2.111
Ethanol Degradation IV	N/A	-2.53
Extracellular matrix organization	N/A	-0.146
Fatty Acid Activation	N/A	0.816
Fatty Acid α-oxidation	N/A	-1.897
Fatty acyl-CoA biosynthesis	N/A	-0.905
Fcγ Receptor-mediated Phagocytosis in Macrophages and Monocytes	N/A	0.577
Ferroptosis Signaling Pathway	N/A	-0.156
fMLP Signaling in Neutrophils	N/A	1.414
Folate Signaling Pathway	N/A	-1.147
G Beta Gamma Signaling	N/A	2.874
G-Protein Coupled Receptor Signaling	N/A	4.655
GABA Receptor Signaling	N/A	N/A
GABA synthesis, release, reuptake and degradation	N/A	0.302
GABAergic Receptor Signaling Pathway (Enhanced)	N/A	-0.603
GADD45 Signaling	N/A	-1.964
Gamma carboxylation, hypusine formation and arylsulfatase activation	N/A	0.775
Gap Junction Signaling	N/A	3
Gap junction trafficking and regulation	N/A	1.732
GDNF Family Ligand-Receptor Interactions	N/A	1.606
GDP-L-fucose Biosynthesis II (from L-fucose)	N/A	N/A
Generic Transcription Pathway	N/A	-4.348
Germ Cell-Sertoli Cell Junction Signaling	N/A	N/A
Glioblastoma Multiforme Signaling	N/A	0.16
Glioma Invasiveness Signaling	N/A	2.683
Glioma Signaling	N/A	1.633
Glutamate Degradation III (via 4-aminobutyrate)	N/A	-1.342
Glutamate Dependent Acid Resistance	N/A	N/A
Glycine Cleavage Complex	N/A	-1
Glycoaminoglycan-protein Linkage Region Biosynthesis	N/A	N/A
Glycosaminoglycan metabolism	N/A	-0.343
GNRH Signaling	N/A	2.16
GP6 Signaling Pathway	N/A	0.295
Guanosine Nucleotides Degradation III	N/A	-1.342
Gαq Signaling	N/A	0.926
Hedgehog 'off' state	N/A	0.6
Hepatic Fibrosis / Hepatic Stellate Cell Activation	N/A	N/A
Hepatic Fibrosis Signaling Pathway	N/A	1.8
HGF Signaling	N/A	1.732
HIF1α Signaling	N/A	1.05
Histone Modification Signaling Pathway	N/A	3.354
HMGB1 Signaling	N/A	1.581
Human Embryonic Stem Cell Pluripotency	N/A	0.378
Huntington's Disease Signaling	N/A	-0.333
ID1 Signaling Pathway	N/A	2.109
IL-1 Signaling	N/A	2.837
IL-10 Signaling	N/A	-2.429
IL-15 Production	N/A	2.598
IL-17A Signaling in Fibroblasts	N/A	0.392
IL-2 Signaling	N/A	2.5
IL-27 Signaling Pathway	N/A	2.359
IL-6 Signaling	N/A	3.888
IL-8 Signaling	N/A	2.138
ILK Signaling	N/A	0.143
Immunogenic Cell Death Signaling Pathway	N/A	4.536
Inhibition of Matrix Metalloproteases	N/A	0
iNOS Signaling	N/A	1.941
Insertion of tail-anchored proteins into the endoplasmic reticulum membrane	N/A	2.53
Integrin cell surface interactions	N/A	0.333
Integrin Signaling	N/A	3.302
Interferon alpha/beta signaling	N/A	1.961
Interferon gamma signaling	N/A	3.286
Interferon Signaling	N/A	0.277
Interleukin-10 signaling	N/A	2.84
Interleukin-12 family signaling	N/A	2.333
Interleukin-15 signaling	N/A	2.121
Interleukin-4 and Interleukin-13 signaling	N/A	1.947
Interleukin-6 family signaling	N/A	2.714
Intra-Golgi and retrograde Golgi-to-ER traffic	N/A	3.357
Ion channel transport	N/A	2.562
Iron homeostasis signaling pathway	N/A	N/A
Iron uptake and transport	N/A	1.964
Ketone body metabolism	N/A	-1.342
Kinesins	N/A	2.985
L1CAM interactions	N/A	1.897
Late endosomal microautophagy	N/A	1.291
Leukocyte Extravasation Signaling	N/A	1.342
Lipoate Biosynthesis and Incorporation II	N/A	N/A
LPS-stimulated MAPK Signaling	N/A	1.732
LPS/IL-1 Mediated Inhibition of RXR Function	N/A	2.524
Lysine catabolism	N/A	-0.447
Lysine Degradation V	N/A	-1
Macroautophagy	N/A	3.157
Macropinocytosis Signaling	N/A	1.886
Mechanisms of Viral Exit from Host Cells	N/A	N/A
Meiotic synapsis	N/A	2.357
Melatonin Degradation II	N/A	N/A
Metabolism of water-soluble vitamins and cofactors	N/A	-1.279
MHC class II antigen presentation	N/A	2.722
Microautophagy Signaling Pathway	N/A	2.611
MIF Regulation of Innate Immunity	N/A	0.277
Mitochondrial L-carnitine Shuttle Pathway	N/A	0.378
Mitophagy	N/A	0.577
Mitotic G2-G2/M phases	N/A	3.207
Mitotic Prometaphase	N/A	3.048
Molecular Mechanisms of Cancer	N/A	6.248
mRNA Editing	N/A	0.447
MSP-RON Signaling in Cancer Cells Pathway	N/A	2.469
MSP-RON Signaling in Macrophages Pathway	N/A	0.667
Myelination Signaling Pathway	N/A	2.475
NAD Signaling Pathway	N/A	1.677
Natural Killer Cell Signaling	N/A	3.841
NCAM signaling for neurite out-growth	N/A	-0.426
Netrin Signaling	N/A	2.38
Neuregulin Signaling	N/A	2.353
Neuroinflammation Signaling Pathway	N/A	2.63
Neurotransmitter uptake and metabolism In glial cells	N/A	N/A
Neurotrophin/TRK Signaling	N/A	2.041
Neutrophil degranulation	N/A	3.385
NF-κB Activation by Viruses	N/A	2.985
NGF Signaling	N/A	4.596
NGF-stimulated transcription	N/A	2.683
Nitric Oxide Signaling in the Cardiovascular System	N/A	0.756
Nonhomologous End-Joining (NHEJ)	N/A	0.471
Noradrenaline and Adrenaline Degradation	N/A	-2.496
NRF2-mediated Oxidative Stress Response	1	1.521
Nuclear Cytoskeleton Signaling Pathway	N/A	3.615
Nucleosome assembly	N/A	2.065
Nucleotide catabolism	N/A	-0.905
O-linked glycosylation	N/A	-2.03
Oncostatin M Signaling	N/A	1.941
Opioid Signaling Pathway	N/A	1.324
Orexin Signaling Pathway	N/A	1.5
Osteoarthritis Pathway	N/A	1.05
Other interleukin signaling	N/A	2.714
Oxidative Stress Induced Senescence	N/A	0.6
Oxytocin in Brain Signaling Pathway	N/A	1.722
Oxytocin Signaling Pathway	N/A	2.79
P2Y Purinergic Receptor Signaling Pathway	N/A	2.744
p53 Signaling	N/A	0
PAK Signaling	N/A	1.512
Pancreatic Adenocarcinoma Signaling	N/A	0.784
Parkinson's Signaling Pathway	1	0
Passive transport by Aquaporins	N/A	0.816
Pathogen Induced Cytokine Storm Signaling Pathway	N/A	2.538
Paxillin Signaling	N/A	2.294
PDGF Signaling	N/A	2.502
PEDF Signaling	N/A	2.837
Peroxisomal protein import	N/A	-3.273
Phagosome Formation	N/A	4.284
Phagosome Maturation	N/A	N/A
Phase I - Functionalization of compounds	N/A	-0.557
Phenylethylamine Degradation I	N/A	N/A
PI Metabolism	N/A	3
PI3K/AKT Signaling	N/A	2.401
PIP3 activates AKT signaling	N/A	2.897
Post-translational protein phosphorylation	N/A	-0.649
POU5F1 (OCT4), SOX2, NANOG repress genes related to differentiation	N/A	0
PPAR Signaling	N/A	-3.402
Production of Nitric Oxide and Reactive Oxygen Species in Macrophages	N/A	2.359
Proline Biosynthesis I	N/A	N/A
Prostate Cancer Signaling	N/A	3.888
Protein Kinase A Signaling	N/A	1.179
PTEN Signaling	N/A	-3
Pulmonary Fibrosis Idiopathic Signaling Pathway	N/A	1.144
Pulmonary Healing Signaling Pathway	N/A	1.549
Purine Nucleotides Degradation II (Aerobic)	N/A	-0.816
Putrescine Degradation III	N/A	-2.333
RAC Signaling	N/A	2.785
RAF-independent MAPK1/3 activation	N/A	2.111
RAF/MAP kinase cascade	N/A	4.613
RAR Activation	N/A	-1.044
Reelin Signaling in Neurons	N/A	1.915
Regulation of Actin-based Motility by Rho	N/A	2.041
Regulation of Cellular Mechanics by Calpain Protease	N/A	1.069
Regulation of cholesterol biosynthesis by SREBP (SREBF)	N/A	-1
Regulation of Insulin-like Growth Factor (IGF) transport and uptake by IGFBPs	N/A	-1.093
Regulation of the Epithelial Mesenchymal Transition by Growth Factors Pathway	N/A	2.38
Regulation of the Epithelial Mesenchymal Transition in Development Pathway	N/A	-0.209
Relaxin Signaling	N/A	2.6
Remodeling of Epithelial Adherens Junctions	N/A	2.449
Renin-Angiotensin Signaling	N/A	1.414
Response of EIF2AK1 (HRI) to heme deficiency	N/A	0
Response to elevated platelet cytosolic Ca2+	N/A	1.265
Retinoid metabolism and transport	N/A	-1.091
RHO GTPase cycle	N/A	2.807
RHO GTPases Activate Formins	N/A	4.221
RHO GTPases Activate Rhotekin and Rhophilins	N/A	N/A
RHOBTB3 ATPase cycle	N/A	1.342
RHOGDI Signaling	N/A	-2.058
Ribonucleotide Reductase Signaling Pathway	N/A	1.769
ROBO SLIT Signaling Pathway	N/A	-2.03
Role of IL-17A in Arthritis	N/A	N/A
Role of JAK family kinases in IL-6-type Cytokine Signaling	N/A	2.353
Role of JAK1 and JAK3 in γc Cytokine Signaling	N/A	3.128
Role of JAK1, JAK2 and TYK2 in Interferon Signaling	N/A	0.447
Role of Macrophages, Fibroblasts and Endothelial Cells in Rheumatoid Arthritis	N/A	2.319
Role of MAPK Signaling in Promoting the Pathogenesis of Influenza	N/A	2.53
Role of NFAT in Cardiac Hypertrophy	N/A	1.857
Role of Osteoclasts in Rheumatoid Arthritis Signaling Pathway	N/A	2.68
Role of Tissue Factor in Cancer	N/A	2.889
S100 Family Signaling Pathway	N/A	3.652
Salvage Pathways of Pyrimidine Deoxyribonucleotides	N/A	1
Senescence Pathway	N/A	0.436
Senescence-Associated Secretory Phenotype (SASP)	N/A	1.961
Sensory processing of sound by inner hair cells of the cochlea	N/A	2.449
Sensory processing of sound by outer hair cells of the cochlea	N/A	1.606
Serotonin Receptor Signaling	N/A	1.331
Sertoli Cell-Germ Cell Junction Signaling Pathway (Enhanced)	0	1.886
Sertoli Cell-Sertoli Cell Junction Signaling	N/A	4.9
Signaling by EGFR	N/A	3.3
Signaling by Insulin receptor	N/A	2.84
Signaling by PDGF	N/A	-0.784
Signaling by Rho Family GTPases	N/A	2.562
Signaling by SCF-KIT	N/A	2.324
Signaling by VEGF	N/A	2.596
Sirtuin Signaling Pathway	N/A	2.753
Sleep REM Signaling Pathway	N/A	0.577
Smooth Muscle Contraction	N/A	0
Sperm Motility	N/A	0.378
Sphingolipid metabolism	N/A	2.959
Sphingomyelin Metabolism	N/A	N/A
Sphingosine and Sphingosine-1-phosphate Metabolism	N/A	0
Sphingosine-1-phosphate Signaling	N/A	0
STAT3 Pathway	N/A	3.087
Stearate Biosynthesis I (Animals)	N/A	-1.147
Superpathway of Citrulline Metabolism	N/A	0
Superpathway of Inositol Phosphate Compounds	N/A	1.905
Synaptic Long Term Depression	N/A	1.474
Synaptogenesis Signaling Pathway	N/A	2.065
Syndecan interactions	N/A	-0.905
TAK1-dependent IKK and NF-kappa-B activation	N/A	2.84
TBC/RABGAPs	N/A	3
Th1 and Th2 Activation Pathway	N/A	N/A
Th1 Pathway	N/A	3.452
Th2 Pathway	N/A	0.781
Thrombin Signaling	N/A	1
Thrombopoietin Signaling	N/A	1.789
TNFR2 Signaling	N/A	2.53
Toll-like Receptor Signaling	N/A	0.577
Transcriptional regulation by the AP-2 (TFAP2) family of transcription factors	N/A	0.577
Transcriptional regulation of testis differentiation	N/A	0.816
Transcriptional Regulatory Network in Embryonic Stem Cells	N/A	1.26
Transport of bile salts and organic acids, metal ions and amine compounds	N/A	0.784
Transport of inorganic cations/anions and amino acids/oligopeptides	N/A	2.535
Tumor Microenvironment Pathway	N/A	1.722
Type II Diabetes Mellitus Signaling	N/A	1.46
Unfolded protein response	N/A	1.155
Unfolded Protein Response (UPR)	N/A	0.707
Urate Biosynthesis/Inosine 5'-phosphate Degradation	N/A	-0.816
Urea cycle	N/A	-0.447
UVC-Induced MAPK Signaling	N/A	1.291
VEGF Family Ligand-Receptor Interactions	N/A	1.347
VEGF Signaling	N/A	2.502
Virus Entry via Endocytic Pathways	N/A	2.744
WNT/Ca+ pathway	N/A	-0.229
WNT/β-catenin Signaling	N/A	0.849
Wound Healing Signaling Pathway	N/A	1.179
Xanthine and Xanthosine Salvage	N/A	N/A
Xenobiotic Metabolism AHR Signaling Pathway	N/A	-2.263
Xenobiotic Metabolism CAR Signaling Pathway	N/A	-1.664
Xenobiotic Metabolism General Signaling Pathway	N/A	0.156
Xenobiotic Metabolism Signaling	N/A	N/A
α-Adrenergic Signaling	N/A	1.414
α-tocopherol Degradation	N/A	N/A
γ-linolenate Biosynthesis II (Animals)	N/A	0

### Sheet: enrichment p-value
Canonical Pathways	EBOV_24h	EBOV_48h
14-3-3-mediated Signaling	0	2.41178
1D-myo-inositol Hexakisphosphate Biosynthesis II (Mammalian)	1.34439	0
3-phosphoinositide Biosynthesis	1.71312	0.806356
3-phosphoinositide Degradation	1.79821	0.984107
4-1BB Signaling in T Lymphocytes	0	2.07296
4-aminobutyrate Degradation I	0	1.98662
4-hydroxyproline Degradation I	0	1.32435
Abacavir ADME	0	1.55472
ABRA Signaling Pathway	3.9341	1.26553
Actin Cytoskeleton Signaling	0.312353	2.01464
Actin Nucleation by ARP-WASP Complex	0.64959	2.46663
Activation of anterior HOX genes in hindbrain during early embryogenesis	0.702857	1.96668
Activation of gene expression by SREBF (SREBP)	0	1.66376
Activation of NMDA receptors and postsynaptic events	0	1.49942
Acute Myeloid Leukemia Signaling	0	2.05091
Adenine and Adenosine Salvage I	0	1.98662
Adenosine Nucleotides Degradation II	0	1.38811
Adipogenesis pathway	0	2.13181
Adrenergic Receptor Signaling Pathway (Enhanced)	0.375496	2.01238
Aggrephagy	0	1.47507
Airway Pathology in Chronic Obstructive Pulmonary Disease	1.38635	0.376603
Aldosterone Signaling in Epithelial Cells	1.098	1.64573
Amino acids regulate mTORC1	0	2.0226
Androgen Signaling	0	2.87247
Angiopoietin Signaling	0	2.38114
Antioxidant Action of Vitamin C	0	1.78587
Apelin Cardiomyocyte Signaling Pathway	0	1.52948
Apelin Endothelial Signaling Pathway	0	2.24257
Apoptosis Signaling	0	1.46861
April Mediated Signaling	0	1.92384
Arachidonic acid metabolism	2.17483	0.786699
Arginine Degradation VI (Arginase 2 Pathway)	0	1.35161
Aryl Hydrocarbon Receptor Signaling	0.453065	3.58346
Assembly and cell surface presentation of NMDA receptors	0	1.47507
Assembly of collagen fibrils and other multimeric structures	0.814714	4.1417
ATF4 activates genes in response to endoplasmic reticulum stress	2.61149	0.257707
ATF6 (ATF6-alpha) activates chaperone genes	1.57079	0
Atherosclerosis Signaling	0	2.26581
Autism Signaling Pathway	0.244114	1.75427
Autophagy	0.928685	3.19263
Axonal Guidance Signaling	0	7.82428
B Cell Activating Factor Signaling	0	2.19802
BBSome Signaling Pathway	0	1.83852
BEX2 Signaling Pathway	0	1.62798
Breast Cancer Regulation by Stathmin1	0	3.10914
Butyrophilin (BTN) family interactions	1.61597	0.210802
Cachexia Signaling Pathway	1.74632	0.481734
cAMP-mediated signaling	0.322645	1.84306
Carboxyterminal post-translational modifications of tubulin	0	1.30652
Cardiac conduction	0.524662	1.36243
Cardiac Hypertrophy Signaling (Enhanced)	0.361131	4.3684
Cardiac β-adrenergic Signaling	0.410542	1.31581
Cargo concentration in the ER	1.05316	1.30452
Caveolar-mediated Endocytosis Signaling	0.732902	1.58797
CD27 Signaling in Lymphocytes	0	1.83727
CD40 Signaling	0	2.93534
Cell Cycle Checkpoints	0.279701	1.7154
Cell Cycle: G2/M DNA Damage Checkpoint Regulation	0	1.42056
Cell junction organization	1.58412	0
Cellular Effects of Sildenafil (Viagra)	0.54088	1.47308
Ceramide Degradation	1.72395	0.745331
Ceramide Signaling	0.657912	2.63568
CGAS-STING Signaling Pathway	1.25367	2.30437
Chaperone Mediated Autophagy	0	1.94512
Cholecystokinin/Gastrin-mediated Signaling	0.556989	2.7204
Choline Degradation I	0	1.32435
Chronic Myeloid Leukemia Signaling	0	2.82815
Cilium Assembly	0	1.83045
Circadian Rhythm Signaling	0	2.739
Citrulline Biosynthesis	0	1.33799
Clathrin-mediated endocytosis	0	2.21484
CLEAR Signaling Pathway	0.266104	3.91869
Cohesin Chromatin Regulation Pathway	0.308612	7.04509
Collagen biosynthesis and modifying enzymes	0.777369	7.97667
Collagen chain trimerization	0.946911	5.05615
Collagen degradation	0.814714	5.6793
Colorectal Cancer Metastasis Signaling	0.280785	3.18709
Complement System	0	2.5539
COPII-mediated vesicle transport	0.748938	2.10225
Coronavirus Replication Pathway	0	2.36078
Corticotropin Releasing Hormone Signaling	0.46881	3.27976
Creatine metabolism	0	1.63816
CREB Signaling in Neurons	0	2.30349
Crosstalk between Dendritic Cells and Natural Killer Cells	0.657912	1.78753
CXCR4 Signaling	1.11555	2.46261
Cyclins and Cell Cycle Regulation	0	1.6158
D-glucuronate Degradation I	0	1.46194
D-myo-inositol (1,3,4)-trisphosphate Biosynthesis	1.34439	0
D-myo-inositol (1,4,5)-trisphosphate Degradation	1.37014	0.325699
D-myo-inositol (1,4,5,6)-Tetrakisphosphate Biosynthesis	1.86553	0.699889
D-myo-inositol (3,4,5,6)-tetrakisphosphate Biosynthesis	1.86553	0.699889
D-myo-inositol-5-phosphate Metabolism	1.76903	1.09007
Degradation of the extracellular matrix	0	6.97443
Dermatan Sulfate Degradation (Metazoa)	0	1.74058
Diphthamide Biosynthesis	0	1.98662
DNA Damage/Telomere Stress Induced Senescence	0.849016	2.27331
Docosahexaenoic Acid (DHA) Signaling	0.304932	1.47255
Dopamine Degradation	0	1.50433
Eicosanoid Signaling	0.271227	2.36747
EIF2 Signaling	2.44659	0
Elastic fibre formation	0	3.4024
Embryonic Stem Cell Differentiation into Cardiac Lineages	0	2.00713
Endocannabinoid Developing Neuron Pathway	0	1.3154
Endoplasmic Reticulum Stress Pathway	2.83001	0.305731
Endothelin-1 Signaling	0	1.5693
eNOS Signaling	1.17124	1.8393
Ephrin B Signaling	0	1.53372
Ephrin Receptor Signaling	0.980064	3.93626
ERB2-ERBB3 Signaling	0	1.49418
ERBB Signaling	0	2.17804
ERK/MAPK Signaling	0	2.24354
ERK5 Signaling	1.76086	1.93775
ESR-mediated signaling	2.38703	1.36068
Estrogen Receptor Signaling	0	1.37576
Estrogen-Dependent Breast Cancer Signaling	0	1.89175
Estrogen-mediated S-phase Entry	1.16506	1.82425
Ethanol Degradation IV	0	1.51791
Extracellular matrix organization	0	6.75912
Fatty Acid Activation	0	1.54977
Fatty Acid α-oxidation	0	2.11556
Fatty acyl-CoA biosynthesis	0	1.69002
Fcγ Receptor-mediated Phagocytosis in Macrophages and Monocytes	1.56684	1.16378
Ferroptosis Signaling Pathway	1.3049	2.15217
fMLP Signaling in Neutrophils	0	2.92479
Folate Signaling Pathway	0	1.61248
G Beta Gamma Signaling	0	2.04025
G-Protein Coupled Receptor Signaling	0.524343	4.51481
GABA Receptor Signaling	0.519131	1.4566
GABA synthesis, release, reuptake and degradation	0	3.17515
GABAergic Receptor Signaling Pathway (Enhanced)	0	2.36752
GADD45 Signaling	0.821325	1.89065
Gamma carboxylation, hypusine formation and arylsulfatase activation	0	1.66376
Gap Junction Signaling	0.655189	1.60471
Gap junction trafficking and regulation	0	1.30452
GDNF Family Ligand-Receptor Interactions	0	1.52051
GDP-L-fucose Biosynthesis II (from L-fucose)	0	1.32435
Generic Transcription Pathway	0.488315	4.15156
Germ Cell-Sertoli Cell Junction Signaling	1.95129	3.05514
Glioblastoma Multiforme Signaling	0.427966	2.29048
Glioma Invasiveness Signaling	0.743512	2.33006
Glioma Signaling	0	2.05035
Glutamate Degradation III (via 4-aminobutyrate)	0	3.31136
Glutamate Dependent Acid Resistance	0	1.32435
Glycine Cleavage Complex	0	1.63816
Glycoaminoglycan-protein Linkage Region Biosynthesis	1.72395	0.326607
Glycosaminoglycan metabolism	0.707689	4.59653
GNRH Signaling	0.390684	3.15814
GP6 Signaling Pathway	0.533149	4.54446
Guanosine Nucleotides Degradation III	0	1.35598
Gαq Signaling	0.429973	3.05514
Hedgehog 'off' state	0	1.4109
Hepatic Fibrosis / Hepatic Stellate Cell Activation	1.00938	7.17989
Hepatic Fibrosis Signaling Pathway	0.503295	4.51281
HGF Signaling	0	1.8656
HIF1α Signaling	0.361167	2.15088
Histone Modification Signaling Pathway	0.256236	1.77598
HMGB1 Signaling	1.12001	2.75792
Human Embryonic Stem Cell Pluripotency	0.373863	3.00691
Huntington's Disease Signaling	0.267118	1.4493
ID1 Signaling Pathway	1.75759	3.48921
IL-1 Signaling	0	2.82428
IL-10 Signaling	1.181	2.62068
IL-15 Production	0	5.75312
IL-17A Signaling in Fibroblasts	0.707689	1.76575
IL-2 Signaling	0	1.43891
IL-27 Signaling Pathway	0	3.77313
IL-6 Signaling	0	1.81566
IL-8 Signaling	0.359625	4.15844
ILK Signaling	0.983651	2.77981
Immunogenic Cell Death Signaling Pathway	1.60182	1.60518
Inhibition of Matrix Metalloproteases	0	3.21483
iNOS Signaling	0	1.44516
Insertion of tail-anchored proteins into the endoplasmic reticulum membrane	0	1.94512
Integrin cell surface interactions	0	4.78906
Integrin Signaling	0.945322	3.50671
Interferon alpha/beta signaling	0.754447	2.51795
Interferon gamma signaling	0	1.84034
Interferon Signaling	0	1.45654
Interleukin-10 signaling	0.937723	1.30652
Interleukin-12 family signaling	0	1.76096
Interleukin-15 signaling	0	2.37621
Interleukin-4 and Interleukin-13 signaling	0.586156	2.85595
Interleukin-6 family signaling	1.19867	2.12807
Intra-Golgi and retrograde Golgi-to-ER traffic	0	2.25162
Ion channel transport	0.404976	2.71031
Iron homeostasis signaling pathway	0.503121	1.36528
Iron uptake and transport	0	2.07393
Ketone body metabolism	0	1.33799
Kinesins	0	2.12523
L1CAM interactions	0.53894	2.29333
Late endosomal microautophagy	0	2.52772
Leukocyte Extravasation Signaling	0.387231	2.16049
Lipoate Biosynthesis and Incorporation II	0	1.32435
LPS-stimulated MAPK Signaling	0	2.85927
LPS/IL-1 Mediated Inhibition of RXR Function	0	1.66292
Lysine catabolism	0	1.55472
Lysine Degradation V	0	2.03304
Macroautophagy	0	4.48209
Macropinocytosis Signaling	0	2.71346
Mechanisms of Viral Exit from Host Cells	0.975864	1.66376
Meiotic synapsis	0.856273	1.40019
Melatonin Degradation II	0	1.46194
Metabolism of water-soluble vitamins and cofactors	0	2.32188
MHC class II antigen presentation	0.536031	1.98952
Microautophagy Signaling Pathway	1.15214	4.39448
MIF Regulation of Innate Immunity	0	1.38843
Mitochondrial L-carnitine Shuttle Pathway	0	1.42766
Mitophagy	0	1.73438
Mitotic G2-G2/M phases	0	1.69847
Mitotic Prometaphase	0	2.66599
Molecular Mechanisms of Cancer	0	5.3435
mRNA Editing	0	1.33799
MSP-RON Signaling in Cancer Cells Pathway	0.497968	2.80663
MSP-RON Signaling in Macrophages Pathway	0	2.7204
Myelination Signaling Pathway	0	2.76317
NAD Signaling Pathway	1.19592	2.10747
Natural Killer Cell Signaling	0.378794	2.30628
NCAM signaling for neurite out-growth	0	2.12523
Netrin Signaling	0	1.97696
Neuregulin Signaling	0	2.87655
Neuroinflammation Signaling Pathway	0	2.17444
Neurotransmitter uptake and metabolism In glial cells	0	1.46194
Neurotrophin/TRK Signaling	0	2.86088
Neutrophil degranulation	0	2.09577
NF-κB Activation by Viruses	0	1.91335
NGF Signaling	0	2.64501
NGF-stimulated transcription	3.78614	4.92839
Nitric Oxide Signaling in the Cardiovascular System	0	1.88784
Nonhomologous End-Joining (NHEJ)	0.903022	1.91996
Noradrenaline and Adrenaline Degradation	0	1.36193
NRF2-mediated Oxidative Stress Response	4.34381	3.3666
Nuclear Cytoskeleton Signaling Pathway	0.918925	1.51198
Nucleosome assembly	0.903022	2.28737
Nucleotide catabolism	0	1.34504
O-linked glycosylation	0	3.72303
Oncostatin M Signaling	0	1.47507
Opioid Signaling Pathway	0	2.92376
Orexin Signaling Pathway	0	1.45779
Osteoarthritis Pathway	0	3.90371
Other interleukin signaling	0	2.12807
Oxidative Stress Induced Senescence	0.679652	1.37948
Oxytocin in Brain Signaling Pathway	0	2.67371
Oxytocin Signaling Pathway	0	1.7999
P2Y Purinergic Receptor Signaling Pathway	0	2.51426
p53 Signaling	2.61454	0.665411
PAK Signaling	0	2.32594
Pancreatic Adenocarcinoma Signaling	0	1.98952
Parkinson's Signaling Pathway	2.00945	1.64839
Passive transport by Aquaporins	0	1.35598
Pathogen Induced Cytokine Storm Signaling Pathway	1.09554	1.60573
Paxillin Signaling	0.596498	1.74293
PDGF Signaling	0.675193	2.07273
PEDF Signaling	0	1.74917
Peroxisomal protein import	0	1.64294
Phagosome Formation	0	2.17558
Phagosome Maturation	0	3.76168
Phase I - Functionalization of compounds	1.50153	1.16598
Phenylethylamine Degradation I	0	1.46194
PI Metabolism	0.69809	1.38557
PI3K/AKT Signaling	0.98726	4.35918
PIP3 activates AKT signaling	0.497968	2.07287
Post-translational protein phosphorylation	0	3.11227
POU5F1 (OCT4), SOX2, NANOG repress genes related to differentiation	0	2.00713
PPAR Signaling	0	1.74293
Production of Nitric Oxide and Reactive Oxygen Species in Macrophages	0.390684	1.69527
Proline Biosynthesis I	0	1.46194
Prostate Cancer Signaling	0	1.78587
Protein Kinase A Signaling	0.994179	2.94594
PTEN Signaling	0.471131	3.08165
Pulmonary Fibrosis Idiopathic Signaling Pathway	1.22787	7.57764
Pulmonary Healing Signaling Pathway	0	2.45959
Purine Nucleotides Degradation II (Aerobic)	0	1.42766
Putrescine Degradation III	0	1.47147
RAC Signaling	0	2.498
RAF-independent MAPK1/3 activation	1.21658	2.30049
RAF/MAP kinase cascade	0.290802	3.04498
RAR Activation	0.952715	1.63208
Reelin Signaling in Neurons	0	1.75202
Regulation of Actin-based Motility by Rho	1.40658	1.31235
Regulation of Cellular Mechanics by Calpain Protease	0	2.12547
Regulation of cholesterol biosynthesis by SREBP (SREBF)	1.3976	0.37812
Regulation of Insulin-like Growth Factor (IGF) transport and uptake by IGFBPs	0	2.62274
Regulation of the Epithelial Mesenchymal Transition by Growth Factors Pathway	0.388952	2.41722
Regulation of the Epithelial Mesenchymal Transition in Development Pathway	0	1.32259
Relaxin Signaling	0.461955	3.06059
Remodeling of Epithelial Adherens Junctions	0.771501	1.5491
Renin-Angiotensin Signaling	0	2.30894
Response of EIF2AK1 (HRI) to heme deficiency	1.3976	0.37812
Response to elevated platelet cytosolic Ca2+	1.29902	1.8656
Retinoid metabolism and transport	0	3.91647
RHO GTPase cycle	0	3.67639
RHO GTPases Activate Formins	0.500534	2.36752
RHO GTPases Activate Rhotekin and Rhophilins	1.61597	0
RHOBTB3 ATPase cycle	0	1.33799
RHOGDI Signaling	1.65508	1.36333
Ribonucleotide Reductase Signaling Pathway	0	1.34626
ROBO SLIT Signaling Pathway	0	2.41178
Role of IL-17A in Arthritis	0	1.83727
Role of JAK family kinases in IL-6-type Cytokine Signaling	0.712589	1.83828
Role of JAK1 and JAK3 in γc Cytokine Signaling	0	1.75194
Role of JAK1, JAK2 and TYK2 in Interferon Signaling	0	1.82425
Role of Macrophages, Fibroblasts and Endothelial Cells in Rheumatoid Arthritis	0	2.18566
Role of MAPK Signaling in Promoting the Pathogenesis of Influenza	0	3.76988
Role of NFAT in Cardiac Hypertrophy	0.339001	1.67231
Role of Osteoclasts in Rheumatoid Arthritis Signaling Pathway	0.689777	2.90466
Role of Tissue Factor in Cancer	0.364281	1.70238
S100 Family Signaling Pathway	0	1.982
Salvage Pathways of Pyrimidine Deoxyribonucleotides	0	1.55472
Senescence Pathway	0.709125	4.69515
Senescence-Associated Secretory Phenotype (SASP)	0.743512	2.33006
Sensory processing of sound by inner hair cells of the cochlea	0	2.04962
Sensory processing of sound by outer hair cells of the cochlea	0	1.69612
Serotonin Receptor Signaling	0.437139	2.45589
Sertoli Cell-Germ Cell Junction Signaling Pathway (Enhanced)	2.40683	2.98194
Sertoli Cell-Sertoli Cell Junction Signaling	0.849135	3.69696
Signaling by EGFR	0	1.82259
Signaling by Insulin receptor	0	1.47507
Signaling by PDGF	0	4.1239
Signaling by Rho Family GTPases	0.784566	2.5967
Signaling by SCF-KIT	0	1.47507
Signaling by VEGF	0	3.34237
Sirtuin Signaling Pathway	0.260125	4.72724
Sleep REM Signaling Pathway	2.46155	0.537604
Smooth Muscle Contraction	2.21326	0.676539
Sperm Motility	0	4.00621
Sphingolipid metabolism	0	3.35457
Sphingomyelin Metabolism	1.66654	0.61397
Sphingosine and Sphingosine-1-phosphate Metabolism	1.61597	0.955516
Sphingosine-1-phosphate Signaling	1.37319	1.45858
STAT3 Pathway	0	2.9008
Stearate Biosynthesis I (Animals)	0	3.24787
Superpathway of Citrulline Metabolism	0	1.38811
Superpathway of Inositol Phosphate Compounds	1.57172	1.21587
Synaptic Long Term Depression	0	1.91997
Synaptogenesis Signaling Pathway	0	1.79767
Syndecan interactions	0	1.69002
TAK1-dependent IKK and NF-kappa-B activation	0	1.38843
TBC/RABGAPs	0	1.71681
Th1 and Th2 Activation Pathway	0	2.45354
Th1 Pathway	0	1.7716
Th2 Pathway	0	2.2537
Thrombin Signaling	0.337593	1.33417
Thrombopoietin Signaling	0	1.94383
TNFR2 Signaling	0	2.35217
Toll-like Receptor Signaling	0	1.64195
Transcriptional regulation by the AP-2 (TFAP2) family of transcription factors	0	1.45654
Transcriptional regulation of testis differentiation	0	1.35598
Transcriptional Regulatory Network in Embryonic Stem Cells	0.442331	2.47239
Transport of bile salts and organic acids, metal ions and amine compounds	0	1.56259
Transport of inorganic cations/anions and amino acids/oligopeptides	0	2.46284
Tumor Microenvironment Pathway	0	3.73239
Type II Diabetes Mellitus Signaling	0.466507	2.44402
Unfolded protein response	3.97116	1.16342
Unfolded Protein Response (UPR)	2.96525	1.57538
Urate Biosynthesis/Inosine 5'-phosphate Degradation	0	1.73406
Urea cycle	0	1.55472
UVC-Induced MAPK Signaling	0	1.42056
VEGF Family Ligand-Receptor Interactions	0	2.62343
VEGF Signaling	0.625791	2.01366
Virus Entry via Endocytic Pathways	0.560101	3.09047
WNT/Ca+ pathway	0	1.99682
WNT/β-catenin Signaling	0	2.79482
Wound Healing Signaling Pathway	1.5038	5.6902
Xanthine and Xanthosine Salvage	0	1.32435
Xenobiotic Metabolism AHR Signaling Pathway	0	4.11471
Xenobiotic Metabolism CAR Signaling Pathway	0	1.40841
Xenobiotic Metabolism General Signaling Pathway	0.490403	1.50417
Xenobiotic Metabolism Signaling	0.257201	3.4114
α-Adrenergic Signaling	0	1.41262
α-tocopherol Degradation	3.58678	0.210802
γ-linolenate Biosynthesis II (Animals)	0	1.92903
